# Post-transcriptional regulation of meiotic transcripts by the RNA binding protein CDM1 is associated with cytoplasmic condensate assemblies

**DOI:** 10.1101/2025.08.17.670746

**Authors:** Surendra Saddala, Neha Shukla, Jaroslav Fulnecek, Albert Cairo, Jakub Brolik, Pavlina Mikulkova, Jana Pecinkova, Anna Vargova, Sona Bukovcakova Valuchova, Claudio Capitao, Terezie Mandakova, Karel Riha

## Abstract

The transition from diploid to haploid life phases requires extensive reprogramming of gene expression that drive meiotic cell division and the differentiation of haploid forms. A hallmark of meiosis is widespread post-transcriptional regulation, including delayed translation that ensures timely protein production at specific stages. Here, we identify a mechanism controlling the translation of meiotic transcripts in Arabidopsis pollen mother cells, mediated by CALLOSE DEFECTIVE MICROSPORES1 (CDM1). We show that CDM1 affects several meiotic processes, including chromosome pairing, condensation, and cytokinesis. CDM1 forms dynamic, meiosis specific cytoplasmic foci that associate with components of processing bodies and stress granules, giving rise to three-phase condensate assemblies. Biochemical and cellular analyses reveal that CDM1 is an RNA-binding protein with an intrinsic ability to form ribonucleoprotein condensates. Furthermore, we demonstrate that CDM1 binds mRNAs expressed in prophase I and represses their translation until later meiotic stages, coinciding with the disassembly of CDM1 condensates. These findings establish CDM1 as a key post-transcriptional regulator that fine-tunes the expression of meiotic genes to ensure proper progression of microsporogenesis.
