## Supplementary material for "Post-transcriptional regulation of meiotic transcripts by the RNA binding protein CDM1 is associated with cytoplasmic condensate assemblies": Table S2

### Sheet: Sheet1
RIP-seq analysis
gene_id	log2FoldChange	stat	pvalue	Symbol	Description
AT5G35935	6.61	3.05192	0.00227382	NA	NA
AT3G07250	5.61	2.55907	0.0104954	AT3G07250	RNA-binding (RRM-RBD-RNP motif) domain nuclear transport factor 2 family protein [Source:NCBI gene (formerly Entrezgene);Acc:819913]
AT5G56170	5.61	2.55907	0.0104954	LLG1	LORELEI-LIKE-GPI-ANCHORED PROTEIN 1 [Source:NCBI gene (formerly Entrezgene);Acc:835716]
AT1G33140	5.44	2.47417	0.0133548	PGY2	Ribosomal protein L6 family [Source:NCBI gene (formerly Entrezgene);Acc:840211]
AT1G48570	5.44	2.47417	0.0133548	AT1G48570	zinc finger (Ran-binding) family protein [Source:NCBI gene (formerly Entrezgene);Acc:841278]
AT3G48060	5.44	2.47417	0.0133548	AT3G48060	BAH and TFIIS domain-containing protein [Source:NCBI gene (formerly Entrezgene);Acc:823961]
AT3G55220	5.44	2.47417	0.0133548	SAP130b	Cleavage and polyadenylation specificity factor (CPSF) A subunit protein [Source:NCBI gene (formerly Entrezgene);Acc:824688]
AT5G53902	5.44	2.47417	0.0133548	U3B	ncRNA [Source:NCBI gene (formerly Entrezgene);Acc:3771501]
AT1G48110	5.25	2.37748	0.0174314	ECT7	evolutionarily conserved C-terminal region 7 [Source:NCBI gene (formerly Entrezgene);Acc:841229]
AT4G17615	5.25	2.37748	0.0174314	CBL1	calcineurin B-like protein 1 [Source:NCBI gene (formerly Entrezgene);Acc:827481]
AT5G21020	5.25	2.37748	0.0174314	AT5G21020	transmembrane protein [Source:NCBI gene (formerly Entrezgene);Acc:832226]
AT5G40940	5.25	2.37748	0.0174314	FLA20	putative fasciclin-like arabinogalactan protein 20 [Source:NCBI gene (formerly Entrezgene);Acc:834095]
AT1G05690	5.03	2.26529	0.023495	BT3	BTB and TAZ domain protein 3 [Source:NCBI gene (formerly Entrezgene);Acc:837076]
AT1G26600	5.03	2.26529	0.023495	CLE9	CLAVATA3/ESR-RELATED 9 [Source:NCBI gene (formerly Entrezgene);Acc:839200]
AT1G29070	5.03	2.26529	0.023495	AT1G29070	Ribosomal protein L34 [Source:NCBI gene (formerly Entrezgene);Acc:839781]
AT1G75200	5.03	2.26529	0.023495	AT1G75200	flavodoxin family protein / radical SAM domain-containing protein [Source:NCBI gene (formerly Entrezgene);Acc:843857]
AT2G18260	5.03	2.26529	0.023495	SYP112	syntaxin of plants 112 [Source:NCBI gene (formerly Entrezgene);Acc:816342]
AT2G20180	5.03	2.26529	0.023495	PIL5	phytochrome interacting factor 3-like 5 [Source:NCBI gene (formerly Entrezgene);Acc:816538]
AT4G03520	5.03	2.26529	0.023495	ATHM2	Thioredoxin superfamily protein [Source:NCBI gene (formerly Entrezgene);Acc:825653]
AT5G28850	5.03	2.26529	0.023495	AT5G28850	Calcium-binding EF-hand family protein [Source:NCBI gene (formerly Entrezgene);Acc:833004]
AT5G40240	5.03	2.26529	0.023495	UMAMIT40	nodulin MtN21 /EamA-like transporter family protein [Source:NCBI gene (formerly Entrezgene);Acc:834022]
AT5G41990	5.03	2.26529	0.023495	WNK8	with no lysine (K) kinase 8 [Source:NCBI gene (formerly Entrezgene);Acc:834204]
AT5G64020	5.03	2.26529	0.023495	TBL14	TRICHOME BIREFRINGENCE-LIKE 14 [Source:NCBI gene (formerly Entrezgene);Acc:836523]
AT5G64870	5.03	2.26529	0.023495	AT5G64870	SPFH/Band 7/PHB domain-containing membrane-associated protein family [Source:NCBI gene (formerly Entrezgene);Acc:836610]
AT5G66070	5.03	2.26529	0.023495	AT5G66070	RING/U-box superfamily protein [Source:NCBI gene (formerly Entrezgene);Acc:836739]
AT1G17145	4.76	2.13181	0.0330222	AT1G17145	RING/U-box superfamily protein [Source:NCBI gene (formerly Entrezgene);Acc:838285]
AT1G30470	4.76	2.13181	0.0330222	AT1G30470	SIT4 phosphatase-associated family protein [Source:NCBI gene (formerly Entrezgene);Acc:839926]
AT1G32400	4.76	2.13181	0.0330222	TOM2A	tobamovirus multiplication 2A [Source:NCBI gene (formerly Entrezgene);Acc:840133]
AT1G70440	4.76	2.13181	0.0330222	SRO3	similar to RCD one 3 [Source:NCBI gene (formerly Entrezgene);Acc:843380]
AT3G13200	4.76	2.13181	0.0330222	EMB2769	Cwf15 / Cwc15 cell cycle control family protein [Source:NCBI gene (formerly Entrezgene);Acc:820510]
AT3G26430	4.76	2.13181	0.0330222	AT3G26430	GDSL-like Lipase/Acylhydrolase superfamily protein [Source:NCBI gene (formerly Entrezgene);Acc:822247]
AT3G45190	4.76	2.13181	0.0330222	AT3G45190	SIT4 phosphatase-associated family protein [Source:NCBI gene (formerly Entrezgene);Acc:823655]
AT3G50930	4.76	2.13181	0.0330222	BCS1	cytochrome BC1 synthesi [Source:NCBI gene (formerly Entrezgene);Acc:824257]
AT4G11560	4.76	2.13181	0.0330222	AT4G11560	bromo-adjacent homology (BAH) domain-containing protein [Source:NCBI gene (formerly Entrezgene);Acc:826760]
AT4G31985	4.76	2.13181	0.0330222	AT4G31985	Ribosomal protein L39 family protein [Source:NCBI gene (formerly Entrezgene);Acc:829329]
AT4G33870	4.76	2.13181	0.0330222	AT4G33870	Peroxidase superfamily protein [Source:NCBI gene (formerly Entrezgene);Acc:829530]
AT5G04740	4.76	2.13181	0.0330222	ACR12	ACT domain-containing protein [Source:NCBI gene (formerly Entrezgene);Acc:830352]
AT5G10540	4.76	2.13181	0.0330222	AT5G10540	Zincin-like metalloproteases family protein [Source:NCBI gene (formerly Entrezgene);Acc:830919]
AT5G10860	4.76	2.13181	0.0330222	CBSX3	Cystathionine beta-synthase (CBS) family protein [Source:NCBI gene (formerly Entrezgene);Acc:830953]
AT5G10960	4.76	2.13181	0.0330222	AT5G10960	Polynucleotidyl transferase, ribonuclease H-like superfamily protein [Source:NCBI gene (formerly Entrezgene);Acc:830963]
AT5G60090	4.76	2.13181	0.0330222	AT5G60090	Protein kinase superfamily protein [Source:NCBI gene (formerly Entrezgene);Acc:836131]
AT5G63420	4.76	2.13181	0.0330222	emb2746	RNA-metabolising metallo-beta-lactamase family protein [Source:NCBI gene (formerly Entrezgene);Acc:836461]
AT2G31960	3.46	2.11049	0.0348158	GSL03	glucan synthase-like 3 [Source:NCBI gene (formerly Entrezgene);Acc:817755]
ATCG00970	2.32	2.07778	0.0377298
AT5G43960	3.32	2.01951	0.0434344	AT5G43960	Nuclear transport factor 2 (NTF2) family protein with RNA binding (RRM-RBD-RNP motifs) domain-containing protein [Source:NCBI gene (formerly Entrezgene);Acc:834419]
AT1G04390	4.44	1.96739	0.0491388	AT1G04390	BTB/POZ domain-containing protein [Source:NCBI gene (formerly Entrezgene);Acc:839530]
AT1G04930	4.44	1.96739	0.0491388	AT1G04930	hydroxyproline-rich glycoprotein family protein [Source:NCBI gene (formerly Entrezgene);Acc:839377]
AT1G05020	4.44	1.96739	0.0491388	AT1G05020	ENTH/ANTH/VHS superfamily protein [Source:NCBI gene (formerly Entrezgene);Acc:839343]
AT1G05270	4.44	1.96739	0.0491388	AT1G05270	TraB family protein [Source:NCBI gene (formerly Entrezgene);Acc:837027]
AT1G07110	4.44	1.96739	0.0491388	F2KP	fructose-2,6-bisphosphatase [Source:NCBI gene (formerly Entrezgene);Acc:837221]
AT1G08000	4.44	1.96739	0.0491388	GATA10	GATA transcription factor 10 [Source:NCBI gene (formerly Entrezgene);Acc:837315]
AT1G12800	4.44	1.96739	0.0491388	AT1G12800	Nucleic acid-binding, OB-fold-like protein [Source:NCBI gene (formerly Entrezgene);Acc:837836]
AT1G43670	4.44	1.96739	0.0491388	FBP	Inositol monophosphatase family protein [Source:NCBI gene (formerly Entrezgene);Acc:840953]
AT1G47330	4.44	1.96739	0.0491388	AT1G47330	methyltransferase, putative (DUF21) [Source:NCBI gene (formerly Entrezgene);Acc:841136]
AT1G62940	4.44	1.96739	0.0491388	ACOS5	acyl-CoA synthetase 5 [Source:NCBI gene (formerly Entrezgene);Acc:842596]
AT1G64210	4.44	1.96739	0.0491388	AT1G64210	Leucine-rich repeat protein kinase family protein [Source:NCBI gene (formerly Entrezgene);Acc:842726]
AT1G65930	4.44	1.96739	0.0491388	cICDH	cytosolic NADP+-dependent isocitrate dehydrogenase [Source:NCBI gene (formerly Entrezgene);Acc:842905]
AT1G66500	4.44	1.96739	0.0491388	AT1G66500	Pre-mRNA cleavage complex II [Source:NCBI gene (formerly Entrezgene);Acc:842968]
AT1G68552	4.44	1.96739	0.0491388	NA	NA
AT1G79900	4.44	1.96739	0.0491388	BAC2	Mitochondrial substrate carrier family protein [Source:NCBI gene (formerly Entrezgene);Acc:844329]
AT1G80380	4.44	1.96739	0.0491388	AT1G80380	P-loop containing nucleoside triphosphate hydrolases superfamily protein [Source:NCBI gene (formerly Entrezgene);Acc:844378]
AT1G80970	4.44	1.96739	0.0491388	AT1G80970	XH domain-containing protein [Source:NCBI gene (formerly Entrezgene);Acc:844437]
AT2G05960	4.44	1.96739	0.0491388	NA	NA
AT2G20850	4.44	1.96739	0.0491388	SRF1	STRUBBELIG-receptor family 1 [Source:NCBI gene (formerly Entrezgene);Acc:816618]
AT2G40690	4.44	1.96739	0.0491388	GLY1	NAD-dependent glycerol-3-phosphate dehydrogenase family protein [Source:NCBI gene (formerly Entrezgene);Acc:818664]
AT2G45010	4.44	1.96739	0.0491388	AT2G45010	PLAC8 family protein [Source:NCBI gene (formerly Entrezgene);Acc:819109]
AT2G46330	4.44	1.96739	0.0491388	AGP16	arabinogalactan protein 16 [Source:NCBI gene (formerly Entrezgene);Acc:819241]
AT2G46490	4.44	1.96739	0.0491388	AT2G46490
AT2G47160	4.44	1.96739	0.0491388	BOR1	HCO3- transporter family [Source:NCBI gene (formerly Entrezgene);Acc:819329]
AT2G47700	4.44	1.96739	0.0491388	RFI2	RING/U-box superfamily protein [Source:NCBI gene (formerly Entrezgene);Acc:819383]
AT2G47820	4.44	1.96739	0.0491388	AT2G47820	arginine-glutamic acid dipeptide repeat protein [Source:NCBI gene (formerly Entrezgene);Acc:819394]
AT3G06450	4.44	1.96739	0.0491388	AT3G06450	HCO3- transporter family [Source:NCBI gene (formerly Entrezgene);Acc:819821]
AT3G07360	4.44	1.96739	0.0491388	PUB9	plant U-box 9 [Source:NCBI gene (formerly Entrezgene);Acc:819924]
AT3G08590	4.44	1.96739	0.0491388	iPGAM2	Phosphoglycerate mutase, 2,3-bisphosphoglycerate-independent [Source:NCBI gene (formerly Entrezgene);Acc:820006]
AT3G09500	4.44	1.96739	0.0491388	AT3G09500	Ribosomal L29 family protein [Source:NCBI gene (formerly Entrezgene);Acc:820107]
AT3G12850	4.44	1.96739	0.0491388	AT3G12850	COP9 signalosome complex-related / CSN complex-like protein [Source:NCBI gene (formerly Entrezgene);Acc:820467]
AT3G20410	4.44	1.96739	0.0491388	CPK9	calmodulin-domain protein kinase 9 [Source:NCBI gene (formerly Entrezgene);Acc:821586]
AT3G20540	4.44	1.96739	0.0491388	POLGAMMA1	polymerase gamma 1 [Source:NCBI gene (formerly Entrezgene);Acc:821600]
AT3G21810	4.44	1.96739	0.0491388	AT3G21810	Zinc finger C-x8-C-x5-C-x3-H type family protein [Source:NCBI gene (formerly Entrezgene);Acc:821735]
AT3G27530	4.44	1.96739	0.0491388	GC6	golgin Putative 6 [Source:NCBI gene (formerly Entrezgene);Acc:822375]
AT3G46040	4.44	1.96739	0.0491388	RPS15AD	ribosomal protein S15A D [Source:NCBI gene (formerly Entrezgene);Acc:823747]
AT3G59410	4.44	1.96739	0.0491388	GCN2	protein kinase family protein [Source:NCBI gene (formerly Entrezgene);Acc:825110]
AT3G61310	4.44	1.96739	0.0491388	AT3G61310	AT hook motif DNA-binding family protein [Source:NCBI gene (formerly Entrezgene);Acc:825303]
AT3G61390	4.44	1.96739	0.0491388	AT3G61390	RING/U-box superfamily protein [Source:NCBI gene (formerly Entrezgene);Acc:825311]
AT4G01310	4.44	1.96739	0.0491388	AT4G01310	Ribosomal L5P family protein [Source:NCBI gene (formerly Entrezgene);Acc:827947]
AT4G05530	4.44	1.96739	0.0491388	IBR1	indole-3-butyric acid response 1 [Source:NCBI gene (formerly Entrezgene);Acc:825905]
AT4G09200	4.44	1.96739	0.0491388	AT4G09200	SPla/RYanodine receptor (SPRY) domain-containing protein [Source:NCBI gene (formerly Entrezgene);Acc:826514]
AT4G09570	4.44	1.96739	0.0491388	CPK4	calcium-dependent protein kinase 4 [Source:NCBI gene (formerly Entrezgene);Acc:826541]
AT4G10730	4.44	1.96739	0.0491388	AT4G10730	Protein kinase superfamily protein [Source:NCBI gene (formerly Entrezgene);Acc:826667]
AT4G16310	4.44	1.96739	0.0491388	LDL3	LSD1-like 3 [Source:NCBI gene (formerly Entrezgene);Acc:827325]
AT4G22600	4.44	1.96739	0.0491388	INP1	transcription factor [Source:NCBI gene (formerly Entrezgene);Acc:828356]
AT4G25440	4.44	1.96739	0.0491388	ZFWD1	zinc finger WD40 repeat protein 1 [Source:NCBI gene (formerly Entrezgene);Acc:828649]
AT4G31120	4.44	1.96739	0.0491388	SKB1	SHK1 binding protein 1 [Source:NCBI gene (formerly Entrezgene);Acc:829240]
AT4G32250	4.44	1.96739	0.0491388	AT4G32250	Protein kinase superfamily protein [Source:NCBI gene (formerly Entrezgene);Acc:829358]
AT4G39900	4.44	1.96739	0.0491388	AT4G39900	adenine deaminase [Source:NCBI gene (formerly Entrezgene);Acc:830149]
AT5G03320	4.44	1.96739	0.0491388	AT5G03320	Protein kinase superfamily protein [Source:NCBI gene (formerly Entrezgene);Acc:831876]
AT5G11350	4.44	1.96739	0.0491388	AT5G11350	DNAse I-like superfamily protein [Source:NCBI gene (formerly Entrezgene);Acc:831006]
AT5G13190	4.44	1.96739	0.0491388	GILP	GSH-induced LITAF domain protein [Source:NCBI gene (formerly Entrezgene);Acc:831158]
AT5G13440	4.44	1.96739	0.0491388	AT5G13440	Ubiquinol-cytochrome C reductase iron-sulfur subunit [Source:NCBI gene (formerly Entrezgene);Acc:831185]
AT5G13570	4.44	1.96739	0.0491388	DCP2	decapping 2 [Source:NCBI gene (formerly Entrezgene);Acc:831201]
AT5G20370	4.44	1.96739	0.0491388	AT5G20370	serine-rich protein-like protein [Source:NCBI gene (formerly Entrezgene);Acc:832159]
AT5G35910	4.44	1.96739	0.0491388	AT5G35910	Polynucleotidyl transferase, ribonuclease H fold protein with HRDC domain-containing protein [Source:NCBI gene (formerly Entrezgene);Acc:833577]
AT5G41740	4.44	1.96739	0.0491388	AT5G41740	Disease resistance protein (TIR-NBS-LRR class) family [Source:NCBI gene (formerly Entrezgene);Acc:834177]
AT5G46710	4.44	1.96739	0.0491388	AT5G46710	PLATZ transcription factor family protein [Source:NCBI gene (formerly Entrezgene);Acc:834714]
AT5G58580	4.44	1.96739	0.0491388	ATL63	TOXICOS EN LEVADURA 63 [Source:NCBI gene (formerly Entrezgene);Acc:835972]
AT5G60080	4.44	1.96739	0.0491388	AT5G60080	Protein kinase superfamily protein [Source:NCBI gene (formerly Entrezgene);Acc:836130]
AT5G63640	4.44	1.96739	0.0491388	AT5G63640	ENTH/VHS/GAT family protein [Source:NCBI gene (formerly Entrezgene);Acc:836484]
AT5G66560	4.44	1.96739	0.0491388	AT5G66560	Phototropic-responsive NPH3 family protein [Source:NCBI gene (formerly Entrezgene);Acc:836788]
AT4G00450	2	1.93646	0.0528111	CCT	RNA polymerase II transcription mediator [Source:NCBI gene (formerly Entrezgene);Acc:827954]
AT2G11280	3.17	1.91892	0.0549948	NA	NA
AT3G47470	3.17	1.91892	0.0549948	LHCA4	light-harvesting chlorophyll-protein complex I subunit A4 [Source:NCBI gene (formerly Entrezgene);Acc:823901]
AT3G54130	3.17	1.91892	0.0549948	AT3G54130	Josephin family protein [Source:NCBI gene (formerly Entrezgene);Acc:824580]
AT5G47780	3.17	1.91892	0.0549948	GAUT4	galacturonosyltransferase 4 [Source:NCBI gene (formerly Entrezgene);Acc:834829]
