## Supplementary material for "Post-transcriptional regulation of meiotic transcripts by the RNA binding protein CDM1 is associated with cytoplasmic condensate assemblies": Table S3

### Sheet: Sheet1
	Primers used in the study
Primer	SEQUENCE	Purpose
HRM_EMSCDM1105_F	CGAAGTGGAGAATCAGAACC	Genotyping of cdm1-2
HRM_EMSCDM1105_R	TTAGTGACGGTTCCACGAG	Genotyping of cdm1-2
HRMAT1G67170F	CAGCAGTGCAGGTAATGG	Genotyping of EMS105-2
HRMAT1G67170R	GCCTGAAGTGACTCGAGAT	Genotyping of EMS105-2
HRMAT1G62540F	ATGGTATTTTTCAAAATCAAATAAA	Genotyping of EMS105-3
HRMAT1G62540R	AATCAAAATCGAATAAAAAATGACA	Genotyping of EMS105-3
CDM1.1 LP	TAAATCTGGCATGCAAATGTG	Genotyping of cdm1-1 (SALK_065040)
CDM1.1 RP	TGAATTCACCACATAACCGATG	Genotyping of cdm1-1 (SALK_065040)
LBb1.3	ATTTTGCCGATTTCGGAAC	Genotyping of cdm1-1 (SALK_065040)
CDM1F	CACCATGGAAAACAAAATCGCGC	Cloning CDM1 into Protoplasts
pCDM1F	CACCCTATAGAGTCTAGTTCAGTAACCAC	Cloning CDM1 into plants
CDM1RSTOP-	TGTGATCAGCTTGAGGGAT	Cloning CDM1 into plants
CDM1RSTOP+	TCATGTGATCAGCTTGAGG	Cloning CDM1 into plants
CDM1 SeqF1	CCGATTTGATCATCGATCTCC	Genotyping of CDM1 reporter lines
GUS Seq R1	AAACGCAGCACGATACG	Genotyping of CDM1-GUS line
G3GFP SeqR1	CTTGAAGAAGTCGTGCCG	Genotyping of CDM1-GFP line
TagRFP SeqR1	ATGAAGCTGGTAGCCAGG	Genotyping of CDM1-RFP line
SMG7-6_F	CCAGCTCAGACGATTCTCAAC	Genotyping of smg7-6
SMG7-6_R	TCCATGATTTCCTTGCATCTC	Genotyping of smg7-6
LBa1	TGGTTCACGTAGTGGGCCATCG	Genotyping of smg7-6
G3GFP-R	TTTGTATAGTTCATCCATGCCATG	LLPS construct preparation
pG3BP5-F	CACCCGGGTCGACTCAAGGAAAG	G3BP5p::G3BP5-eYFP line
G3BP5-R STOP-	TAAAACACCCGAAAAAAAAGCCGC	Same as above
G3BP5_SeqF1	AATCAGGTCACAGGGAACAG	Genotyping of G3BP5p::G3BP5-eYFP
eYFP_SeqR1	GCTGAACTTGTGGCCGTTTACG	Same as above
pBT3-F	CACCATATATATATAAGAGTTGTACAT	BT3p::BT3:eYFP line
BT3-R STOP-	TATCAAACCAGAAGAACG	Same as above
BT3-F	CACCATGTCTAGTAGTACCAAGAACATTC	Genotyping of BT3p::BT3-eYFP
eYFP_SeqR1	GCTGAACTTGTGGCCGTTTACG	Same as above
RRM_qF1	AGCCATTCCTCCTGCTAATG	RT-qPCR of G3BP5
RRM_qR1	CACCCTCAGAAGCACAAGATAG	Same as above
BT3_qF1	GCAAAGTTTCTCTCTGCTGGAAT	RT-qPCR of BT3
BT3_qR1	CGAGACTGTTCCTCGCCCTA	Same as above
T7-1F	TAATACGACTCACTATAGGTCGTCATTTCTTAACAAATAAGTCAT	REMSA Probe 1 amplification
75R	AACATAATCATAAAAGAAATGGTGAGA	REMSA Probe 1 amplification
T7-75F	TAATACGACTCACTATAGGTCGCAAGATCTAACGATTTTGCGTTTGG	REMSA Probe 2 amplification
162R	ATTTGGACGAGGATCCATCGATACAGAGAA	REMSA Probe 2 amplification
T7-112F	TAATACGACTCACTATAGGTGAGATACAGGGCATTGCATATTCTCTGTA	REMSA Probe 3 amplification
188R	GCAAACTCATCCCCCACCTTTGCAGTA	REMSA Probe 3 amplification
