## Supplementary material for "Post-transcriptional regulation of meiotic transcripts by the RNA binding protein CDM1 is associated with cytoplasmic condensate assemblies": Table S4

### Sheet: Sheet1
	smFISH probe sets
	G3BP5 (AT3G07250)	BT3 (AT1G05690)	AtGAPDH (AT1G13440)
1	ccatttccagtatcagcact	gttcttggtactactagaca	tgcacgcaagactgcaacg
2	tatagcttgagagtcctgac	ggaagaggaggaggttttgg	actctaatcctatgggctg
3	cacgaatgtgtgcatcttca	gattgaaaacgctggtaggt	gcgcaggctgatggaatat
4	tgcatttggaggaaggtctt	ttaagctcgaaggtttcctt	ggggaaactaatggcgctt
5	acactctcaaccaaggcaac	agtgcttctttaggcacaag	tcgtttatgggtaggatta
6	taattggtccaaactgctta	ttccttgaaaagcttatccc	ttatttaccatttttaccc
7	ataactcgaattcgtccctt	catatgtatctgctccagat	ttcttgggaaaaaggctaa
8	atagttcgaattagcagggt	gtgagacttgttatcggttt	gatcgagtggctgagattt
9	gcttcctcaaactccacaaa	caggacacttgaatgggcag	taaaagagaagaagaacgt
10	tattgctctcttggcagcat	gtgtcgctataactggtgag	ttggtgaggatttagggtt
11	caacatttagaggagacgcc	ttatccctcgattgattcag	tagtgagtgagggtttggg
12	tgctccacgtaagttgtgtg	tttgaggtatgtattcccat	tcgagagagaagagaatgt
13	aaccttcatagtatggttgc	cttcacaaggaactccatgg	gccattttgcgaaattgag
14	ccatcggatggactttcata	cctcgtagcaggaagagtat	ccgattctgatcttcttgt
15	ctcgcctctctttatgtttc	ggagcacaaacttcttcatt	attcttccgaaaccgttga
16	gattacctagtgatcctctc	gtagcaatgtgacagaacca	ctctagcaaccaaacgacc
17	catcttctgccagttacaaa	gtcttttaagagatgggacc	ctcaacatcatccctctga
18	aaacatctgttcctctcact	atccttgatcgagaatctct	ggatcgttaacagcgacga
19	ttttgccagttttgcaagtc	cgatcacattctccttgtta	tcatgtactcggtggtgat
20	ctcctccgattgattcataa	tttctcgctagttgaagcac	ctgaccgtgaacactgtca
21	tcttcctcctgaaacttcat	aagcaaatccttgtcacgtc	ttaagctcatggtgcttcc
22	gttttgattgtattgtcgcc	agtctttgatgaccatggaa	gagttttgtcatccttcac
23	tcacttcctcgcttgtatat	atccctctgttgaagataca	tggcttctcaccgaagaga
24	cagaccaactccttctgttc	ggattagagcgtttcatcac	cctgatgccgaaaacagtg
25	agttttggttctcttcttct	ctcaatgagctcttgttcga	catgggatgtcctcagggt
26	tgaatcttcctctgttcctc	tactgtcggattcgatgact	caacaaagtcagctccagc
27	tgagattctgttccttcttc	tccagttttcttcttctttc	tgtcagtgaagacaccagt
28	gtttaaggaaaacggacgct	gctgcaaatacacttctctc	caagtgagcagcagccttg
29	gcaaaggttacatctagagg	aagagcttccatggcttcat	caacctttttagcaccacc
30	cttcaatgcatcctcaatca	ccacaaccttcacgacatat	tttgcttggggcagagatg
31	tggcattaattggtccaaac	cttatcgcgaggtccaattg	acaacgaacatgggcgcat
32	tatagagcggaccagatttt	acggtatggcttcctttaag	tactcgtgctcgttgacac
33	cgacatctgctttctcgaag	tttacacgccgggaatttac	acaatgtcaaggtcagact
34	cacaggagacgccattattg	aagaaatgtctgagcgcacc	ttagtggtgcaactagcgt
35	acgttaacgtttttctcaca	gaacatgaagccctagactt	ccttggcaagaggagcaag
36	cacctgcacttagcttcttc	tgaagctgaagaagctgcca	gccaaacctgtcattaata
37	caggttggtcttgtgtaacg	ccagcagagagaaactttgc	gtcatgagtccctcaacaa
38	tgacctgattctgcacctag	cttcttcattttctccttga	gcagtgatagagtggacag
39	gcttccatatctgttttgac	tcgccatttagattgttctt	accatcaactgtcttctga
40	agtcaaaagcttctgttcct	tcgccctaataatgttttct	ctccagtccttcattgatg
41	tgaagcttactctgttcctc	agaacgtgacgagaagggcc	tgaaggaagcagctcttcc
42	gatcaacttgtatttctccc	cctgtttctatatcaaacca
43	agaaccttgctatgttcctc	tgtctaactggctatacact
44	tcctgaagcttactctcttc	gcctatgtacgttttctttt
45	atcaacttgtgtttctaccg	gcgcaatatacactataccc
46	tccattatctgctcatagtc	tcaaaaccactattgtgcgc
47	tgattcttcctcttcttgct	cacgactcggcatgtatata
48	Tataactagtctggttctgt	tcttcacattactgtcacga
